# An accessible transfection protocol for choanoflagellates

**DOI:** 10.64898/2026.03.10.710884

**Authors:** Maria H.T. Nguyen, Iliana S. Hernandez, Florentine U. Rutaganira

## Abstract

Choanoflagellate genetics has undergone rapid and impactful developments in the last decade. Currently, the primary method for genetic modification of choanoflagellates relies on proprietary nucleofection reagents to deliver transgenes for ectopic expression or CRISPR-Cas9 ribonucleoprotein complexes for targeted genome editing. The acquisition of proprietary buffers required for nucleofection can hamper advances in choanoflagellate research due to costs, shipping limitations, and restrictions that prevent buffer components from being optimized for understudied organisms. Therefore, we test whether a low-cost in-house electroporation buffer developed for other systems can replace the proprietary buffer currently used for choanoflagellate transfection. Here, we present an in-house buffer with transfection efficiency comparable to that of the previously established proprietary buffer. This work increases the accessibility of choanoflagellate genetics and can broaden research participation in investigating animal origins.
