## Supplementary Tables for "An accessible transfection protocol for choanoflagellates"

### Sheet: S1
	Supplementary Table S1: In-House Electroporation Buffer Stock Components
		Salts (10X)				Buffer	Additives				Water
		Salt A	Salt B	Salt C	Salt D	600mM Na2HPO4/NaH2PO4 pH 7.2	Additive A	Additive B	Additive C	Additive D
		50mM KCl	50mM KCl	50mM KCl	50mM KCl		500mM Mannitol	250mM sodium succinate	100mM glucose	40mM Calcium Nitrate
		150mM MgCl2	150mM MgCl2	150mM MgCl2	150mM MgCl2
			150mM HEPES	900mM NaCl	900mM NaCl
					200mM HEPES
					750mM Tris-HCl
	1M Buffer	100				200	100				600
	1S Buffer	100				200		200			500
	1SM Buffer	100				200	50	100			550
	2M Buffer		100			250	100				550
	2S Buffer		100			250		200			450
	3P Buffer			100		67			100	10	723
	3H Buffer				100				100	10	790
	AmaxaV		100			150		100			650

### Sheet: S2
	Figure 2A-B
	Table S2 (Raw Data): Pulse Optimization
		1M					3H
	Pulse	sample 1	sample 2	sample 3		Pulse	sample 1	sample 2	sample 3
	CA-137	99	70	72		CA-137	57	73	67
	CM-138	498	168	45		CM-138	69	692	67
	CM-137	402	2311	195		CM-137	69	54	81
	CM-150	74	67	452		CM-150	67	58	65
	DN-100	66	67	63		DN-100	75	64	66
	DS-138	106	75	128		DS-138	77	70	58
	DS-137	4834	2346	1429		DS-137	77	79	64
	DS-130	82	80	91		DS-130	66	68	70
	DS-150	77	82	83		DS-150	60	81	52
	DS-120	65	65	73		DS-120	86	83	76
	EH-100	68	80	97		EH-100	82	69	73
	EO-100	286	70	77		EO-100	82	70	72
	EN-138	69	147	83		EN-138	56	55	64
	EN-150	79	64	63		EN-150	75	80	70
	EW-113	71	75	75		EW-113	78	71	79
	None	70	56	67		None	57	68	57
	Table S2 (Reported Data): Pulse Optimization
		1M					3H
	Pulse	sample 1	sample 2	sample 3		Pulse	sample 1	sample 2	sample 3
	CA-137	1.53886	1.08808	1.11917		CA-137	0.93956	1.2033	1.1044
	CM-138	7.74093	2.6114	0.699482		CM-138	1.13736	11.4066	1.1044
	CM-137	6.2487	35.9223	3.03109		CM-137	1.13736	0.89011	1.33516
	CM-150	1.15026	1.04145	7.02591		CM-150	1.1044	0.956044	1.07143
	DN-100	1.02591	1.04145	0.979275		DN-100	1.23626	1.05495	1.08791
	DS-138	1.64767	1.1658	1.98964		DS-138	1.26923	1.15385	0.956044
	DS-137	75.1399	36.4663	22.2124		DS-137	1.26923	1.3022	1.05495
	DS-130	1.27461	1.24352	1.41451		DS-130	1.08791	1.12088	1.15385
	DS-150	1.19689	1.27461	1.29016		DS-150	0.989011	1.33516	0.857143
	DS-120	1.01036	1.01036	1.13472		DS-120	1.41758	1.36813	1.25275
	EH-100	1.05699	1.24352	1.50777		EH-100	1.35165	1.13736	1.2033
	EO-100	4.4456	1.08808	1.19689		EO-100	1.35165	1.15385	1.18681
	EN-138	1.07254	2.28497	1.29016		EN-138	0.923077	0.906593	1.05495
	EN-150	1.22798	0.994819	0.979275		EN-150	1.23626	1.31868	1.15385
	EW-113	1.10363	1.1658	1.1658		EW-113	1.28571	1.17033	1.3022
	None	1	1	1		None	1	1	1

### Sheet: S3
	Figure 3A
	Table S3 (Raw Data): Fine Tuning Pulse Optimization
		1M
	Pulse	sample 1	sample 2	sample 3
	DG-135	87108	91658	124762
	DG-137	140382	96290	138033
	DS-134	50319	40052	77686
	DS-135	51500	54867	78152
	DS-137	50353	60540	69600
	DS-158	17462	25506	37240
	DS-189	14321	9709	12647
	DT-137	25625	29694	77561
	ED-137	48242	45122	57598
	None	275	368	393
	Table S3 (Reported Data): Fine Tuning Pulse Optimization
		1M
	Pulse	sample 1	sample 2	sample 3
	DG-135	302.608	318.425	433.503
	DG-137	487.802	334.527	479.636
	DS-134	174.721	139.03	269.855
	DS-135	178.826	190.531	271.475
	DS-137	174.839	210.251	241.746
	DS-158	60.5017	88.4647	129.255
	DS-189	49.5829	33.5504	43.7636
	DT-137	88.8783	103.023	269.421
	ED-137	167.501	156.655	200.024
	None	1	1	1

### Sheet: S4
	Figure 3B
	Table S4 (Raw Data): 1M vs. SF
		1M					SF
	Pulse	sample 1	sample 2	sample 3		Pulse	sample 1	sample 2	sample 3
	DG-137	14462.7	11087.7	24246.7		CM-156	35475.7	43949.7	56784.7
	None	48.6667	30.6667	167.667		None	371.667	358.667	171.667
	Table S4 (Reported Data): 1M vs. SF
		1M					SF
	Pulse	sample 1	sample 2	sample 3		Pulse	sample 1	sample 2	sample 3
	DG-137	175.66	134.668	294.494		CM-156	117.99	146.174	188.863
	None	1	1	1		None	1	1	1

### Sheet: S5
	Figure S1
	Table S5 (Raw Data): 1M Fresh vs. Frozen
		Fresh 1M	Frozen 1M	Frozen Individual Stock
	Sample 1	21506	2091	14921
	Sample 2	19394	20212	6077
	Sample 3	31327	13164	16519
	Sample 4	24593	5669	10024
	Sample 5	23472	9282	5952
	Sample 6	14757	2690	12432
	No Pulse 1	174	108	243
	No Pulse 2	137	91	249
	No Pulse 3	86	586	288
	Table S5 (Reported Data): 1M Fresh vs. Frozen
		Fresh 1M	Frozen 1M	Frozen Individual Stock
	Sample 1	162.514	7.99108	57.3885
	Sample 2	146.554	77.2433	23.3731
	Sample 3	236.728	50.3083	63.5346
	Sample 4	185.841	21.665	38.5538
	Sample 5	177.37	35.4726	22.8923
	Sample 6	111.514	10.2803	47.8154
	None	1	1	1
	None	1	1	1
	None	1	1	1
